# Experimental suppression of a keystone protist triggers mesopredator release and biotic homogenization in complex soil microbial communities

**DOI:** 10.1101/2025.04.13.648592

**Authors:** François Maillard, Fredrik Klinghammer, Briana H. Beatty, Hanbang Zou, Enrique Lara, Edith C. Hammer, Anders Tunlid, Peter G. Kennedy

**Author notes:** **Address of corresponding author:** François Maillard.

## Abstract

The keystone species concept suggests that certain members of an ecological community, despite their low abundance, exert disproportionately large effects on species diversity and composition. In microbial ecology, experimental validation of this concept is limited due to significant technical challenges associated with selective species manipulation. Here, we tested this concept within a soil microbial food web by selectively suppressing a protist predator using phototoxicity induced by excessive excitation light during fluorescence microscopy within a microfluidic soil chip system. We targeted a Hypotrichia ciliate taxon—presumed primarily bacterivorous under our experimental conditions—and combined microscopy with metabarcoding of multiple microbial trophic levels to evaluate the effects of this suppression on microbial community abundance, diversity, and composition. Over the 20-day incubation, the chip system supported complex communities of bacteria, fungi, and protists. Following Hypotrichia suppression, two distinct ecological responses were observed: first, an increase in flagellate abundance that was consistent with mesopredator release and accompanied a significant rise in overall protist diversity; second, a convergence in protist community composition, indicative of biotic homogenization. Surprisingly, bacterial community abundance, richness, and composition remained unaffected, likely due to compensatory predation by increased numbers of bacterivorous flagellates. In contrast, fungal diversity decreased following Hypotrichia suppression, presumably resulting from the altered protist communities that favored facultative fungal consumers. Collectively, these findings provide direct experimental evidence that low-abundance microbial predators can function as keystone species, modulating predator community composition and diversity and having cascading effects on lower trophic levels within the brown microbial food web.
