## Supplemental Table 1 for "Experimental suppression of a keystone protist triggers mesopredator release and biotic homogenization in complex soil microbial communities"

### Sheet: Ark1
Microfluidic chip number	Treatment	Comment	Microscopy	DNA	Metabarcoding 16S bacteria	Metabarcoding ITS fungi	Metabarcoding 18S protists
1	control		yes	yes	yes	Omitted; low reads post cleaning 0	yes
2	control		yes	yes	yes	Omitted; low reads post cleaning 5	Omitted; low reads post cleaning 0
3	control		yes	yes	yes	yes	yes
4	suppressed	Omitted; very low hypotrichia colonization: 2 at day 6, 1 at day 7, 1 day 15	no	no
5	suppressed		yes	yes	yes	yes	yes
6	control	Omitted; very low hypotrichia colonization: 2 at day 5 and 2 at day 16	no	no
7	suppressed		yes	yes	yes	yes	yes
8	suppressed		yes	yes	yes	yes	yes
9	suppressed		yes	yes	yes	yes	yes
10	suppressed		yes	yes	yes	yes	yes
11	control		yes	yes	yes	yes	yes
12	suppressed		yes	yes	Omitted; low reads post cleaning 624	yes	Omitted; low reads post cleaning 0
13	control	Omitted; very low hypotrichia colonization: 1 at day 6 and 2 at day 15	no	no
14	control		yes	yes	yes	Omitted; low reads post cleaning 1	Omitted; 1 OTU
15	control		yes	yes	Omitted; low reads post cleaning 533	yes	yes
16	control		yes	yes	yes	yes	yes
17	suppressed		yes	yes	yes	yes	yes
18	control	Cover slip broken day 20; used for DNA analysis, omitted for microscopy	no	yes	yes	yes	yes
19	suppressed	Omitted; PDMS unbounding top left corner	no	no
20	suppressed		yes	yes	yes	yes	yes
