## Supplemental Table 2 for "Experimental suppression of a keystone protist triggers mesopredator release and biotic homogenization in complex soil microbial communities"

### Sheet: Table S2
Taxonomy	Morpho-group
Acanthamoeba	amoeba
Allapsidae	flagellate
Allas	flagellate
Allovahlkampfia	amoeba
Amphifilaceae	other
Apusomonas	flagellate
Bodo	flagellate
Cercomonas	flagellate
Chilodonellidae	cilliate
Chromulinaceae	other
Chrysophyceae	other
Cochliopodium	amoeba
Colpodida	cilliate
Eukaryota	other
Glissomonadida_X	flagellate
Kraken	amoeba
Leptomyxa	amoeba
Leptophryidae	amoeba
Limnofilidae	amoeba
Lobosa-G1_XXX	amoeba
MAST-12C	flagellate
Microthoracida_X	cilliate
Monocystis	cilliate
Monosiga	flagellate
Neobodo	flagellate
Platyophrya	cilliate
Ptolemeba	amoeba
Rhogostoma-lineage	amoeba
Saccamoeba	amoeba
Sandonidae	flagellate
Spumella	flagellate
Trinematidae	amoeba
